# A Mathematical Genomics Perspective on the Moonlighting Role of Glyceraldehyde-3-Phosphate Dehydrogenase (GAPDH)

**DOI:** 10.1101/2025.07.06.663364

**Authors:** Sk. Sarif Hassan, Debaleena Nawn, Nabanita Mukherjee, Arunava Goswami, Vladimir N. Uversky

**Author notes:** These authors contributed equally in the work (Sk. Sarif Hassan, Debaleena Nawn). Email addresses:* (Sk. Sarif Hassan), (Debaleena Nawn), (Nabanita Mukherjee), (Arunava Goswami), (Vladimir N. Uversky).

## Abstract

Glyceraldehyde-3-phosphate dehydrogenase (GAPDH) is a well-conserved enzyme across Archaea, Bacteria, and Eukarya, known not only for its canonical role in glycolysis, but also for diverse moonlighting functions including transcription regulation, host-pathogen interactions, and immune modulation. Studying GAPDH quantitatively is crucial for understanding how subtle variations at the sequence and structural levels drive such functional diversity across evolutionary lineages. In this study, 165 GAPDH protein sequences from 158 organisms were analyzed to uncover conserved and divergent features underlying multifunctionality. While core catalytic residues were strongly preserved, selective enrichment of small non-polar residues such as valine and alanine suggested a structural basis for flexibility and adaptive potential. The balanced distribution of order- and disorder-promoting residues and the avoidance of long homopolymeric stretches indicated evolutionary selection for both structural coherence and local flexibility. Spatial distribution of amino acids in GAPDH sequences revealed low fractal variance across sequences, with moderate differences in residue clustering patterns pointing to localized adaptations without compromising overall organization. These findings demonstrate that GAPDH multifunctionality is encoded through compositional signatures and conserved spatial architecture, allowing the coexistence of metabolic stability and regulatory plasticity. The results have broad implications for understanding protein evolution, structural adaptability in extreme environments, and functional versatility in pathogenic contexts. This study establishes GAPDH as a model for exploring principles of protein moonlighting and highlights the potential of quantitative compositional analysis in uncovering hidden functional layers.
