## Supplementary file-1 for "A Mathematical Genomics Perspective on the Moonlighting Role of Glyceraldehyde-3-Phosphate Dehydrogenase (GAPDH)"

### Sheet: Sheet1
				1	2	3	4	5	6	7	8	9	10	13	1	2	3	4	5	6	7	8	11
Sl No	Uniport ID	Organim	Organism	"1"	"11"	"111"	"1111"	"11111"	"111111"	"1111111"	"11111111"	"111111111"	"1111111111"	"1111111111111"	"0"	"00"	"000"	"0000"	"00000"	"000000"	"0000000"	"00000000"	"00000000000"
1	P47543	MYCGE	Mycoplasma genitalium	48	17	12	8	2	1	1	0	0	0	0	46	24	14	4	1	0	1	0	0
2	Q9N655	MASBA	Mastigamoeba balamuthi	55	17	9	7	1	1	0	0	0	0	0	38	23	19	7	3	0	0	0	0
3	P58839	METKA	Methanopyrus kandleri	49	24	16	1	3	1	0	0	0	0	0	45	27	15	4	4	0	0	0	0
4	P44304	HAEIN	Haemophilus influenzae	58	16	9	5	2	2	0	0	0	0	0	44	25	15	5	3	1	0	0	0
5	Q92211	CANAW	Candida albicans	47	17	9	6	2	3	0	0	0	0	0	35	25	17	4	3	0	0	1	0
6	Q6CCU7	YARLI	Yarrowia lipolytica	58	16	7	5	3	2	0	0	0	0	0	46	21	17	3	3	1	0	1	0
7	O67161	AQUAE	Aquifex aeolicus	46	23	7	5	2	4	0	0	0	0	0	39	19	23	6	1	0	0	0	0
8	Q6BMK0	DEBHA	Debaryomyces hansenii	45	14	10	8	1	4	0	0	0	0	0	33	23	19	3	3	0	0	1	0
9	Q9UVC0	WICCF	Wickerhamomyces ciferrii	42	18	9	5	3	4	0	0	0	0	0	33	22	18	4	3	0	0	1	0
10	Q92263	PICPA	Komagataella pastoris	51	17	6	5	2	1	1	2	0	0	0	39	22	18	4	2	0	0	1	0
11	O52631	CLOAB	Clostridium acetobutylicum	51	22	7	3	2	3	0	0	0	0	0	38	21	20	7	2	0	0	0	0
12	P34783	ATRNU	Atriplex nummularia	49	14	7	8	5	3	0	1	0	0	0	37	23	18	6	2	0	0	1	0
13	A6UUN9	META3	Methanococcus aeolicus	41	23	15	2	4	1	1	0	0	0	0	37	33	8	6	2	1	0	0	0
14	Q6M0E6	METMP	Methanococcus maripaludis	44	25	8	5	5	1	0	0	0	0	0	38	30	12	4	3	1	0	0	0
15	Q00640	BLUHO	Blumeria hordei	41	19	7	7	3	3	0	1	0	0	0	34	22	15	7	2	0	0	1	0
16	P35143	COLGL	Colletotrichum gloeosporioides	48	17	9	6	3	3	0	0	0	0	0	36	24	19	5	1	1	0	0	0
17	P54117	COLLN	Colletotrichum lindemuthianum	50	19	6	6	3	3	0	0	0	0	0	35	26	20	4	1	1	0	0	0
18	P20445	EMENI	Emericella nidulans	45	15	7	7	5	2	0	1	0	0	0	34	26	13	6	2	0	0	1	0
19	Q12552	ASPNG	Aspergillus niger	41	15	9	6	5	2	0	1	0	0	0	32	22	16	5	2	0	1	1	0
20	Q96US8	SCLSC	Sclerotinia sclerotiorum	50	18	6	8	4	3	0	0	0	0	0	40	29	15	4	1	0	0	0	0
21	P17721	THEMA	Thermotoga maritima	46	17	7	3	6	2	0	1	0	0	0	39	14	21	7	1	0	1	0	0
22	A2BLC6	HYPBU	Hyperthermus butylicus	52	25	8	4	3	0	0	0	0	0	0	39	29	15	7	2	1	0	0	0
23	Q9Y796	CUTCU	Cutaneotrichosporon curvatum	49	18	8	5	4	2	0	0	0	0	0	38	23	18	4	3	0	1	0	0
24	Q9HGY7	ASPOR	Aspergillus oryzae	52	10	9	6	3	3	0	1	0	0	0	37	22	16	5	2	0	1	1	0
25	P23722	PRIM3	Priestia megaterium	50	17	8	6	1	3	0	1	0	0	0	37	23	21	4	2	0	0	0	0
26	P09316	ZYMMO	Zymomonas mobilis subsp. mobilis	47	18	12	5	4	1	0	0	0	0	0	41	20	21	4	1	0	1	0	0
27	P0A038	STAAU	Staphylococcus aureus	47	21	8	7	1	4	0	0	0	0	0	43	19	20	5	1	0	0	0	0
28	Q00584	CLAP2	Claviceps purpurea	58	14	5	5	5	3	0	0	0	0	0	42	23	18	5	1	1	0	0	0
29	O13507	PHARH	Phaffia rhodozyma	57	16	8	5	2	3	0	0	0	0	0	45	20	20	4	2	1	0	0	0
30	Q9UR38	LENED	Lentinula edodes (Shiitake mushroom)	50	16	8	5	2	2	1	0	0	0	0	35	18	23	5	2	2	0	0	0
31	P32638	SCHCO	Schizophyllum commune (Split gill fungus)	47	15	10	9	0	1	0	1	0	0	0	33	22	21	3	4	0	0	1	0
32	P00362	GEOSE	Geobacillus stearothermophilus	50	19	7	4	3	2	0	1	0	0	0	41	17	21	5	2	0	1	0	0
33	P15115	HEYCO	Heyndrickxia coagulans	55	23	3	5	3	1	0	0	0	0	0	45	19	17	6	2	1	0	0	1
34	Q971K2	SULTO	Sulfurisphaera tokodaii	46	22	16	4	2	1	0	0	0	0	0	43	31	8	7	2	1	0	0	0
35	Q5RAB4	PONAB	Pongo abelii	50	19	6	5	1	2	0	2	0	0	0	35	25	17	5	1	0	1	1	0
36	P04406	HUMAN	Homo sapiens	50	19	6	5	1	2	0	2	0	0	0	35	25	17	5	1	0	1	1	0
37	A7IB57	METB6	Methanoregula boonei	46	21	13	6	3	0	0	0	0	0	0	36	30	13	9	0	1	0	0	0
38	A3CYG8	METMJ	Methanoculleus marisnigri	51	17	10	5	2	1	0	1	0	0	0	37	27	13	7	2	1	0	1	0
39	Q2FNA2	METHJ	Methanospirillum hungatei	54	15	11	6	2	0	0	0	0	0	0	36	29	11	7	4	1	1	0	0
40	A4YHA5	METS5	Metallosphaera sedula	51	27	9	6	2	0	0	0	0	0	0	48	29	10	8	0	1	0	0	0
41	A1RV79	PYRIL	Pyrobaculum islandicum	50	22	5	2	3	2	1	0	0	0	1	37	28	9	9	2	0	2	0	0
42	Q59199	BACFR	Bacteroides fragilis	52	16	8	8	2	1	0	0	0	0	0	37	23	17	7	3	0	0	0	0
43	Q6L125	PICTO	Picrophilus torridus	46	23	11	5	5	2	1	0	0	0	0	52	27	10	4	0	0	0	0	0
44	A3MTU1	PYRCJ	Pyrobaculum calidifontis	53	23	6	3	3	1	0	0	0	1	0	40	30	8	9	2	0	2	0	0
45	P39460	SACS2	Saccharolobus solfataricus	46	19	14	6	3	1	0	0	0	0	0	44	28	8	7	1	2	0	0	0
46	B0R2M2	HALS3	Halobacterium salinarum	50	23	11	3	2	1	0	0	0	0	0	42	25	14	7	2	1	0	0	0
47	Q97BJ8	THEVO	Thermoplasma volcanium	47	19	9	3	7	2	0	1	0	0	0	42	28	14	3	0	0	1	0	0
48	Q9HJ69	THEAC	Thermoplasma acidophilum	50	19	12	3	8	1	0	0	0	0	0	48	32	12	2	0	0	0	0	0
49	Q8ZWK7	PYRAE	Pyrobaculum aerophilum	54	26	6	1	3	1	0	1	0	0	0	41	30	12	6	1	0	3	0	0
50	A4WIW2	PYRAR	Pyrobaculum arsenaticum	53	26	5	2	2	1	0	0	1	0	0	40	27	11	8	1	1	3	0	0
51	B1YD06	PYRNV	Pyrobaculum neutrophilum	49	26	9	2	2	1	0	0	0	0	1	42	28	9	8	3	0	1	0	0
52	O27090	METTH	Methanothermobacter thermautotrophicus	48	22	4	8	5	0	0	0	0	0	0	37	29	11	8	2	1	0	0	0
53	C3MWN0	SULIM	Sulfolobus islandicus	43	20	16	5	3	1	0	0	0	0	0	43	28	8	7	1	2	0	0	0
54	C3MQN0	SULIL	Sulfolobus islandicus	43	21	15	5	3	1	0	0	0	0	0	43	28	8	7	1	1	1	0	0
55	C3N6F0	SULIA	Sulfolobus islandicus	43	20	16	5	3	1	0	0	0	0	0	43	28	8	7	1	2	0	0	0
56	P10618	METFE	Methanothermus fervidus	43	21	9	4	6	0	2	0	0	0	0	37	27	12	8	0	1	0	0	0
57	P55971	HELPY	Helicobacter pylori	41	21	7	4	2	3	1	1	0	0	0	32	22	16	5	5	0	0	0	0
58	Q9ZKT0	HELPJ	Helicobacter pylori	41	20	8	5	1	3	1	1	0	0	0	33	22	15	4	5	1	0	0	0
59	P61880	PYRWO	Pyrococcus woesei	46	23	10	3	5	1	0	0	0	0	0	42	24	12	7	3	0	0	0	0
60	P46795	BORBU	Borreliella burgdorferi	37	22	9	9	2	2	0	0	0	0	0	35	19	18	5	3	0	1	0	0
61	Q27652	ECHMU	Echinococcus multilocularis	43	18	10	9	0	3	1	0	0	0	0	35	27	13	7	2	0	0	0	0
62	Q2NEN0	METST	Methanosphaera stadtmanae	36	27	14	5	4	0	0	0	0	0	0	41	26	13	4	1	2	0	0	0
63	A5ULT9	METS3	Methanobrevibacter smithii	32	28	8	5	5	1	2	0	0	0	0	36	24	14	6	1	1	0	0	0
64	P19315	METFO	Methanobacterium formicicum	43	24	11	4	7	0	0	0	0	0	0	48	22	12	6	1	1	0	0	0
65	P19314	METBR	Methanobacterium bryantii	43	21	12	4	7	0	0	0	0	0	0	43	24	12	7	1	1	0	0	0
66	P00361	THEAQ	Thermus aquaticus	47	20	8	3	3	1	0	1	0	0	0	35	20	18	7	3	0	1	0	0
67	Q5JHB5	THEKO	Thermococcus kodakarensis	46	19	11	4	5	1	0	0	0	0	0	37	27	13	7	0	2	0	0	0
68	B6YUU0	THEON	Thermococcus onnurineus	45	26	9	3	4	1	0	0	0	0	0	41	23	15	6	2	1	0	0	0
69	C6A312	THESM	Thermococcus sibiricus	48	23	10	4	3	1	0	0	0	0	0	41	26	13	5	3	1	0	0	0
70	Q9V1P1	PYRAB	Pyrococcus abyssi	44	24	10	3	5	1	0	0	0	0	0	41	25	12	5	2	2	0	0	0
71	O59494	PYRHO	Pyrococcus horikoshii	45	21	11	3	5	1	0	0	0	0	0	38	26	12	7	1	2	0	0	0
72	Q9Z7T0	CHLPN	Chlamydia pneumoniae	40	20	7	5	5	2	0	1	0	0	0	33	19	19	6	2	0	1	0	0
73	P75358	MYCPN	Mycoplasma pneumoniae	43	17	15	7	0	2	1	0	0	0	0	40	22	16	6	1	0	1	0	0
74	Q5V061	HALMA	Haloarcula marismortui	54	18	13	8	2	1	0	0	0	0	0	47	30	11	3	5	0	0	0	0
75	O28542	ARCFU	Archaeoglobus fulgidus	52	18	13	3	4	1	0	0	0	0	0	39	31	16	4	2	0	0	0	0
76	Q48335	HALVA	Haloarcula vallismortis	45	22	7	9	2	2	0	0	0	0	0	39	23	19	5	1	0	0	0	0
77	P26988	PHYIN	Phytophthora infestans	48	15	10	10	1	2	0	0	0	0	0	38	26	17	2	2	0	0	1	0
78	Q58546	METJA	Methanocaldococcus jannaschii	48	25	10	5	3	1	0	0	0	0	0	43	29	11	6	2	1	0	0	0
79	Q01982	PHACH	Phanerodontia chrysosporium	52	13	8	5	3	3	1	0	0	0	0	36	23	18	6	3	0	0	0	0
80	Q9PJN6	CHLMU	Chlamydia muridarum	42	23	9	5	2	2	0	0	0	0	0	30	25	17	8	3	0	0	0	0
81	B0B879	CHLT2	Chlamydia trachomatis serovar	42	21	7	6	3	2	0	0	0	0	0	28	24	17	9	3	0	0	0	0
82	P0CE13	CHLTR	Chlamydia trachomatis serovar	42	21	7	6	3	2	0	0	0	0	0	28	24	17	9	3	0	0	0	0
83	O83816	TREPA	Treponema pallidum	48	18	6	11	1	3	1	0	0	0	0	38	23	21	3	3	0	0	0	0
84	O42259	ONCMY	Oncorhynchus mykiss	50	21	8	5	2	2	0	0	0	0	0	40	22	17	6	2	0	0	1	0
85	P87197	HYPAT	Hypocrea atroviridis	58	17	6	5	4	2	0	0	0	0	0	43	27	16	3	1	1	0	1	0
86	Q3IUT3	NATPD	Natronomonas pharaonis	56	19	9	4	2	1	0	0	0	1	0	45	24	17	4	3	0	0	0	0
87	Q4U3L0	GLOMM	Glossina morsitans morsitans	56	20	4	6	1	3	0	0	0	0	0	41	25	18	3	3	1	0	0	0
88	Q01597	DROHY	Drosophila hydei	58	15	6	7	2	2	0	0	0	0	0	39	29	14	4	3	1	0	0	0
89	O01360	ONCVO	Onchocerca volvulus	50	17	7	3	4	3	1	0	0	0	0	37	20	20	4	2	1	0	1	0
90	P48812	BRUMA	Brugia malayi	50	19	7	3	5	3	0	0	0	0	0	39	23	17	4	3	0	0	1	0
91	P09317	MYCMD	Mycosarcoma maydis	51	16	9	7	2	2	0	0	0	0	0	42	18	18	6	3	1	0	0	0
92	P20287	SCHMA	Schistosoma mansoni	50	16	9	5	2	3	0	1	0	0	0	37	26	18	3	2	0	0	1	0
93	P51009	XANFL	Xanthobacter flavus	49	18	11	5	2	1	0	0	0	0	0	41	17	19	4	4	1	1	0	0
94	Q9YFS9	AERPE	Aeropyrum pernix	45	30	10	2	2	0	1	0	0	0	0	38	29	14	6	3	1	0	0	0
95	O59841	OGAPD	Ogataea parapolymorpha	47	16	7	7	2	4	0	0	0	0	0	38	25	13	2	3	0	1	2	0
96	P52694	RALN1	Ralstonia nicotianae	57	14	10	6	2	1	0	0	0	0	0	41	24	17	5	2	0	1	0	0
97	Q07234	BUCAP	Buchnera aphidicola subsp. Schizaphis graminum	43	19	8	8	4	2	0	0	0	0	0	40	22	13	7	1	0	1	0	0
98	Q89AK1	BUCBP	Buchnera aphidicola subsp. Baizongia pistaciae	48	19	7	9	3	1	0	1	0	0	0	43	24	15	5	1	0	0	0	0
99	I2BA89	SHIBC	Shimwellia blattae	55	13	8	5	5	2	0	0	0	0	0	40	25	15	6	2	0	0	0	0
100	B7LQ20	ESCF3	Escherichia fergusonii	58	12	9	5	4	2	0	0	0	0	0	44	22	16	6	2	0	0	0	0
101	P0A9B3	ECOL6	Escherichia coli	58	12	9	5	4	2	0	0	0	0	0	44	22	16	6	2	0	0	0	0
102	P0A1P0	SALTY	Salmonella typhimurium	58	12	8	6	4	2	0	0	0	0	0	45	21	16	6	2	0	0	0	0
103	P57384	BUCAI	Buchnera aphidicola subsp. Acyrthosiphon pisum	38	17	11	8	4	2	0	0	0	0	0	37	18	14	9	1	0	1	0	0
104	P27726	PSEAE	Pseudomonas aeruginosa	44	21	10	5	2	2	0	0	0	0	0	37	18	20	6	1	0	2	0	0
105	P29272	CERSP	Cereibacter sphaeroides	52	20	11	4	1	1	0	0	0	0	0	40	24	19	2	3	1	1	0	0
106	Q01651	CORGL	Corynebacterium glutamicum	43	23	7	6	3	3	0	0	0	0	0	41	19	20	4	1	0	1	0	0
107	Q9Z518	STRCO	Streptomyces coelicolor	44	16	12	7	0	4	0	0	0	0	0	40	16	16	8	4	0	0	0	0
108	A0QWW2	MYCS2	Mycolicibacterium smegmatis	46	19	12	5	0	3	0	0	0	0	0	41	16	18	6	2	1	1	1	0
109	Q59309	CLOPA	Clostridium pasteurianum	52	23	7	2	3	2	1	0	0	0	0	45	18	18	7	2	0	0	0	0
110	Q12XM4	METBU	Methanococcoides burtonii	48	22	14	3	3	1	0	0	0	0	0	40	33	15	3	1	0	0	0	0
111	Q59800	KITAU	Kitasatospora aureofaciens	49	22	8	2	4	1	0	0	0	0	0	41	18	15	7	1	2	2	0	0
112	Q8NK47	RHIMI	Rhizomucor miehei	65	13	5	3	4	3	0	0	0	0	0	48	19	19	6	1	0	0	1	0
113	O32755	LACDE	Lactobacillus delbrueckii subsp. bulgaricus	42	21	12	6	2	3	0	0	0	0	0	41	25	14	4	2	0	1	0	0
114	P32637	PODAS	Podospora anserina	49	18	10	5	3	3	0	0	0	0	0	42	20	18	7	1	0	0	0	0
115	P46713	MYCLE	Mycobacterium leprae	45	22	9	3	2	3	0	0	0	0	0	40	16	15	9	2	1	2	0	0
116	P94915	MYCAV	Mycobacterium avium	47	20	9	5	1	3	0	0	0	0	0	41	18	15	7	1	2	1	1	0
117	P9WN83	MYCTU	Mycobacterium tuberculosis	48	18	10	5	1	3	0	0	0	0	0	40	17	17	8	2	0	1	1	0
118	A6URW1	METVS	Methanococcus vannielii	43	24	11	4	5	1	0	0	0	0	0	41	27	12	4	2	2	0	0	0
119	Q8PTD3	METMA	Methanosarcina mazei	39	24	12	5	4	0	0	0	0	0	0	34	30	11	7	2	0	1	0	0
120	Q5R2J2	PELSI	Pelodiscus sinensis	52	14	5	7	3	2	0	1	0	0	0	32	28	17	4	1	0	1	1	0
121	Q757I2	EREGS	Eremothecium gossypii	48	19	7	4	3	2	0	1	0	0	0	35	22	20	4	2	0	0	1	0
122	P51469	XENLA	Xenopus laevis	51	16	7	4	4	2	0	1	0	0	0	36	25	15	6	2	0	0	1	0
123	Q5XJ10	DANRE	Danio rerio	53	14	8	4	3	2	0	1	0	0	0	34	27	15	6	1	0	1	1	0
124	P00355	PIG	Sus scrofa	50	18	6	5	1	2	0	2	0	0	0	33	26	17	5	1	0	1	1	0
125	P10096	BOVIN	Bos taurus	50	18	6	5	1	2	0	2	0	0	0	33	26	17	5	1	0	1	1	0
126	P80534	JACOR	Jaculus orientalis	52	21	7	5	1	4	0	1	0	0	0	37	27	17	6	2	0	1	1	0
127	Q9N2D5	FELCA	Felis catus	50	18	6	5	1	2	0	2	0	0	0	33	26	17	5	1	0	1	1	0
128	Q28259	CANLF	Canis lupus familiaris	49	19	6	5	1	2	0	2	0	0	0	34	25	17	5	1	0	1	1	0
129	Q4KYY3	SPECI	Spermophilus citellus	49	19	6	5	1	2	0	2	0	0	0	34	25	17	5	1	0	1	1	0
130	A3FKF7	MUSPF	Mustela putorius furo	49	19	6	5	1	2	0	2	0	0	0	34	25	17	5	1	0	1	1	0
131	P46406	RABIT	Oryctolagus cuniculus	50	19	6	5	2	2	0	1	0	0	0	34	26	17	5	1	0	1	1	0
132	P04797	RAT	Rattus norvegicus	50	16	6	5	2	2	0	2	0	0	0	32	26	17	5	1	0	1	1	0
133	P17244	CRIGR	Cricetulus griseus	50	18	6	5	1	2	0	2	0	0	0	33	26	17	5	1	0	1	1	0
134	P16858	MOUSE	Mus musculus	49	19	6	4	2	2	0	2	0	0	0	35	24	17	5	1	0	1	1	0
135	O57479	COLLI	Columba livia	53	16	6	4	2	3	0	1	0	0	0	35	24	17	6	1	0	1	1	0
136	P00356	CHICK	Gallus gallus	53	16	6	5	1	3	0	1	0	0	0	34	25	17	6	1	0	1	1	0
137	Q05025	COTJA	Coturnix japonica	53	16	6	5	1	3	0	1	0	0	0	34	25	17	6	1	0	1	1	0
138	Q4J940	SULAC	Sulfolobus acidocaldarius	44	22	8	9	5	1	0	0	0	0	0	41	34	9	3	2	1	0	0	0
139	Q9UW96	PLESA	Pleurotus sajor-caju	52	15	9	7	2	2	0	0	0	0	0	35	26	18	5	3	0	0	0	0
140	Q92243	LYOSH	Lyophyllum shimeji	52	22	8	7	0	2	0	0	0	0	0	45	19	20	4	1	1	1	0	0
141	A6VIW4	METM7	Methanococcus maripaludis	44	25	8	5	5	1	0	0	0	0	0	38	30	12	4	3	1	0	0	0
142	A9A6M9	METM6	Methanococcus maripaludis	44	25	8	5	5	1	0	0	0	0	0	38	30	12	4	3	1	0	0	0
143	A4FZL2	METM5	Methanococcus maripaludis	44	23	8	5	6	1	0	0	0	0	0	37	30	12	4	3	1	0	0	0
144	P08439	ZYGRO	Zygosaccharomyces rouxii	48	15	7	7	1	4	1	0	0	0	0	37	21	18	5	2	0	1	0	0
145	P19089	CRYPA	Cryphonectria parasitica	52	16	8	5	4	3	0	0	0	0	0	41	25	16	4	2	1	0	0	0
146	P54118	NEUCR	Neurospora crassa	52	19	6	6	3	3	0	0	0	0	0	42	26	16	3	1	1	0	1	0
147	Q8WZN0	SORMA	Sordaria macrospora	51	19	6	7	3	3	0	0	0	0	0	42	26	17	3	1	0	0	1	0
148	Q9HFX1	AJECA	Ajellomyces capsulatus	51	13	7	8	3	4	0	0	0	0	0	38	26	16	3	2	0	0	1	0
149	P29497	COCHE	Cochliobolus heterostrophus	56	16	7	5	4	3	0	0	0	0	0	45	26	16	3	1	0	0	1	0
150	Q9P8C0	PHANO	Phaeosphaeria nodorum	55	14	8	5	4	2	0	1	0	0	0	41	27	18	2	1	0	0	1	0
151	P28844	COCLU	Cochliobolus lunatus	54	15	7	5	4	1	0	1	1	0	0	41	26	17	3	1	0	0	1	0
152	Q8X1X3	PARBA	Paracoccidioides lutzii	49	10	6	10	2	4	1	0	0	0	0	34	24	15	5	3	0	0	1	0
153	Q1DTF9	COCIM	Coccidioides immitis	47	13	7	7	4	2	1	1	0	0	0	35	22	17	5	2	0	0	1	0
154	Q8J1H3	COCP7	Coccidioides posadasii	47	14	8	7	3	2	1	1	0	0	0	36	23	16	5	2	0	0	1	0
155	P0CN74	CRYNJ	Cryptococcus neoformans var. neoformans serotype D	54	17	9	5	3	2	0	0	0	0	0	41	24	17	4	3	1	0	0	0
156	P0C0G7	STRP1	Streptococcus pyogenes serotype M1	52	25	8	4	1	2	0	0	0	0	0	44	23	17	6	1	0	1	0	0
157	P0C0G6	STRPY	Streptococcus pyogenes	51	26	8	4	1	2	0	0	0	0	0	44	24	16	6	1	0	1	0	0
158	P0DB18	STRP3	Streptococcus pyogenes serotype M3	50	25	9	4	1	2	0	0	0	0	0	43	23	17	6	1	0	1	0	0
159	Q59906	STREQ	Streptococcus dysgalactiae subsp. equisimilis	51	28	8	4	0	2	0	0	0	0	0	45	24	16	6	1	0	1	0	0
160	P52987	LACLA	Lactococcus lactis subsp. lactis	52	28	8	3	1	2	0	0	0	0	0	47	26	13	4	3	0	1	0	0
161	Q8TFJ2	OMPOL	Omphalotus olearius	54	16	10	5	2	1	0	0	0	0	0	40	21	18	3	5	2	0	0	0
162	Q94469	DICDI	Dictyostelium discoideum	45	15	9	6	2	2	0	0	1	1	0	33	24	15	5	3	0	1	0	0
163	P53430	MONPU	Monascus purpureus	49	15	11	6	2	2	0	1	0	0	0	36	27	16	4	2	0	1	0	0
164	P56649	PANVR	Panulirus versicolor	54	20	5	3	2	3	1	0	0	0	0	37	24	20	3	4	0	0	0	0
165	P00357	HOMAM	Homarus americanus	51	22	5	3	2	3	1	0	0	0	0	36	24	20	3	4	0	0	0	0
